# Mapping cell migrations and fates from a gastruloid model to the human primitive streak

**DOI:** 10.1101/616227

**Authors:** I. Martyn, E.D. Siggia, A.H. Brivanlou

## Abstract

Although fate maps of early gastrula embryos exist for nearly all model organisms, a fate map of the gastrulating human embryo remains elusive. Here we use human gastruloids to piece together part of a rudimentary fate map of the human primitive streak (PS). This is possible because stimulation with differing levels of BMP, WNT, and NODAL leads to self-organization of gastruloids into large and homogenous different subpopulations of endoderm and mesoderm, and comparative parallel analysis of these gastruloids, together with the fate map of the mouse embryo, allows the organization of these subpopulations along an anterior-posterior axis. We also developed a novel cell tracking technique that allowed the detection of robust fate-dependent cell migrations in our gastruloids comparable to those found in the mouse embryo. Taken together, our gastruloid derived fate map and recording of cell migrations provides a first coarse view of the embryonic human PS.

---

During amniote gastrulation a symmetric sheet of identical cells rapidly transforms itself into a multi-layered structure with distinct cell fates and an anterior-posterior axis^1^. This process commences with the initiation of the primitive streak, a transient structure which begins on the posterior edge and grows towards the center. As the streak grows, cells migrate through it and give rise to the different endodermal and mesodermal lineages of the future body plan. Specification of these different cell types depends on the position and time at which a cell transits through the streak.

A first step toward understanding early gastrulation in any organism is to track the developmental path of each progenitor cell and learn what structures and lineages they contribute to at later times. This information can be represented graphically in a so-called “fate map” where cell location and fate can be labelled and marked. When combined with perturbation studies that disrupt normal development, these maps can be useful in pinpointing the nature of the disruption and inferring cause and effect.

Although such fate maps have been completed for most model organisms^2–6^, no such fate map exists for human. This is because of ethical reasons prohibiting culturing human embryos beyond 14-days *ex vivo*, the time when the primitive streak first appears^7–9^. A map of the gastrulating human embryo, however, could be incredibly useful not just for comparison to model organisms and for understanding development in general, but for the practical use to efficiently guiding directed differentiation strategies of human embryonic stem cells (hESCs) into endoderm or mesoderm cell subtypes or even into a whole organ.

Given the restrictions alternative strategies have been pursued. Recently, we have proposed an alternative “gastruloid” approach to study early human gastrulation that is robust and amenable to single-cell quantification^10,11^. We have shown that when grown in epiblast-like geometrically confined disks, hESCs respond to BMP4 by differentiating and self-organizing into concentric rings of embryonic germ layers: with ectoderm in the center, extra-embryonic tissue at the edge, and mesoderm and endoderm in between. We have also shown an evolutionary conserved BMP→WNT→NODAL signalling hierarchy is responsible for this patterning, with WNT being necessary and sufficient to induce the primitive streak and NODAL biasing the ratio of mesodermal versus endodermal fate acquisition. We have also shown that stimulation with WNT3A+ACTIVIN results in the formation of a human organizer that can induce a secondary axis when grafted into chick embryo^12^, and that the control of the WNT based patterning is primarily due to boundary forces transduced by E-CAD and WNT induced negative feedback from DKK1.

In this work we use our gastruloid model to construct a rudimentary fate map of the human primitive streak. We find that different subpopulations of endoderm or mesoderm emerge robustly from each set of gastruloids depending on BMP, WNT, and NODAL levels, and that by comparison to the mouse embryo we can arrange these subpopulations along an anterior-posterior axis. We also find that there are robust cell migrations from the primitive streak region of each gastruloid and that the character of these migrations depends on what fates the differentiating cells commit to, with fast single-cell migrations in the case of endoderm for instance, or slower group-migration in the case of mesoderm populations. These migrating cells also appear to involute and move under the epiblast section of each gastruloid and in some conditions this migration correlates with the appearance of a COLLAGEN IV basement membrane separating the two layers, mirroring the COLLAGEN IV basement membrane that separates the epiblast from PS derivatives in the mouse. In the absence of direct characterization in human gastrula, our study assumes that the markers we use for hESCs will demarcate the same relative cell types and territories *in vivo*. We believe that this assumption is safe as regardless of the geometry we have tried to use mutually exclusive sets of markers that always delineate the same cell type across multiple vertebrate species, and that have been used for example in recent successful mappings of mouse gastruloid cell populations to the mouse embryo^13^. Taken together, we believe that our gastruloid model is a robust and rich system through which a rudimentary fate map of the primitive streak and a corresponding picture of early human gastrulation can begin to be pieced together.
