## Supplemental Table 1 for "Mapping cell migrations and fates from a gastruloid model to the human primitive streak"

### Sheet: Sheet1
		cell type	GSC	OTX2	FOXA2	SOX17	TBX6	MSGN1	FOXF1	GATA6	BRA	HAND1	GATA3	CDX2	SOX2	NANOG	OCT4				cell type	species	media condition	full name
	mouse E7.75-8.0	AxM	a	a	a	a	b	c	a	a	a	f	g	a	a	a	a				AxM	mouse	WNT3A+Activin (72h)	Axial mesoderm
		DE	a	a	a	a	b	c	a	a	a	f	?	a	a	a	a				Org.	human	WNT3A+Activin (24h)	Organizer
		PSM	a	a	a	a	b	c	a	a	b,c	f	g	d,e	a	a	?				AE	human	WNT3A+Activin (48h)	Anterior endoderm
		M - M1	a	a	a	a	b	c	a	a	a	?	g	a	a	a	a				DE	mouse	WNT3A+Activin (72h)	Definitive endoderm
		M - M2	a	a	a	a	b	c	a	a	a	f	g	a	a	a	a				DE - Mid	human	WNT3A (48h)	Definitive endoderm mid-streak
		PS - Pos.	a	a	a	a	b	c	a	a	a	?	g	a	a	a	a				DE - Post.	human	BMP4 (48h)	Definitive endoderm posterior-streak
		PS - Ant.	a	a	a	a	b	c	a	a	a	f	g	a	a	a	a				PSM	mouse	unknown	Presomitic mesoderm
		ExM - YSM	a	a	a	a	b	c	a	a	a	f	g	a	a	a	a				PSM	human	WNT3A+SB (48h)	Presomitic mesoderm
		ExM - ACD	a	a	a	a	b	c	a	a	a	f	g	a	a	a	a				M - M1	mouse	BMP4+WNT3A+Activin (48h)	Mesoderm 1
		ExM - AOM	a	a	a	a	b	c	a	a	a	f	g	a	a	a	a				M - M2	mouse	unknown	Mesoderm 2
		Epi - Ant.	a	a	a	a	b	c	a	a	a	f	g	a	a	a	a				LM	human	BMP4 (48h)	Lateral mesoderm
		Epi - Post.	a	a	a	a	b	c	a	a	a	f	g	a	a	a	a				PS - Pos.	mouse	BMP4+WNT3A+Activin (24h)	Posterior primitive streak
																					PS - Ant.	mouse	WNT3A+Activin (72h)	Anterior primitive streak
	hESC gastruloid	Org.																			ExM - YSM	mouse	BMP4+WNT3A+Activin (48h)	Extra-embryonic mesoderm - yolk sac mesoderm
		AE																			ExM - ACD	mouse	BMP4+WNT3A+Activin (48h)	Extra-embryonic mesoderm - allantois core domain
		DE - Mid																			ExM - AOM	mouse	BMP4+WNT3A+Activin (72h)	Extra-embryonic mesoderm - allantois outer mesenchyme
		DE - Post.																			ExM	human	BMP4 (48h)	Extra-embryonic mesoderm
		PSM																			Epi - Ant.	mouse	WNT3A+Activin (72h)	Anterior epiblast
		LM																			Epi - Post.	mouse	BMP4+WNT3A+Activin (24h)	Posterior epiblast
		ExM																			Epi.	human	non-BMP4 (48h)	Epiblast
		Epiblast																			PrEct.	human	BMP4 (48h)	Primitive ectoderm
		PrEct.
	LITERATURE
	a	Morgani, S.M., et al., Micropattern differentiation of mouse pluripotent stem cells recapitulates embryo regionalized cell fate patterning. eLIFE, 2018;7:e32839
	b	Chapman, D.L., et al., Tbx6, a Mouse T-Box Gene Implicated in Paraxial Mesoderm Formation at Gastrulation. Dev. Bio., 1996; 180; 534-542
	c	Yoon, J.K., et al., The bHLH Class Protein pMesogenin1 Can Specify Paraxial Mesoderm Phenotypes. Dev. Bio., 2000, 222, 376–391
	d	Beck, F., et al., Expression of Cdx-2 in the Mouse Embryo and Placenta: Possible Role in Patterning of the Extra-Embryonic Membranes. Dev. Dyn. 1995; 204; 219-227
	e	Savory, J.G.A., et al., Cdx2 regulation of posterior development through non-Hox targets. Development. 2009; 136; 4099-4110
	f	Firulli A.B., et al., Heart and extra-embryonic mesodermal defects in mouse embryos lacking the bHLH transcription factor Hand1. Nat. Genet. 1998; 18; 266-270
	g	Manaia, A., Lmo2 and GATA-3 associated expression in intraembryonic hemogenic sites. Development, 2000; 127; 643-653
